# Native architecture of a mitochondrial oxphosome

**DOI:** 10.64898/2026.11.14.766655

**Authors:** Mariia Melnik, Chelsea M. Brown, Siewert J. Marrink, Adrià Nogales Moral, Manon Demulder, Benjamin D. Engel, Florent Waltz

**Affiliations:** Biozentrum, University of Basel, Spitalstrasse 41, CH-4056 Basel, Switzerland; Department of Chemistry, University of Warwick, Coventry, UK; Groningen Biomolecular Sciences and Biotechnology Institute, University of Groningen, Groningen, Netherlands; Gregor Mendel Institute, Austrian Academy of Sciences, Vienna BioCenter, Vienna 1030, Austria

## Abstract

Mitochondrial cristae are the primary bioenergetic units of eukaryotic cells, yet the molecular principles that dictate their morphologies remain largely unknown. Using *in situ* cryo-electron tomography and integrative modeling, we resolve the native organization of the respiratory machinery in the diatom *Phaeodactylum tricornutum*. Unlike previously studied animals and green algae, diatoms possess tubular crista, a conserved membrane architecture found in diverse and globally relevant species. We identify several native supercomplexes assemblies, including an oxphosome comprising the entire respiratory chain. Our results, together with molecular dynamics analyses, reveal that these supercomplexes assemble through a lipid-mediated mechanism. We propose that tubular cristae are shaped by the interplay between membrane-bending ATP synthase oligomers that bud the hemispherical crista tips and supercomplexes that act as molecular roadblocks to constrain ATP synthase propagation, thereby balancing membrane curvature and allowing cristae body extension. Furthermore, we show that the diatom Complex I retains ancestral subunits related to fatty acid synthase. Beyond illuminating diatom bioenergetics, our findings reveal a fundamental principle of mitochondrial morphogenesis where ATP synthase-driven membrane curvature is spatially fine-tuned by respiratory supercomplexes.

---

Mitochondria are essential eukaryotic organelles and the primary sites of molecular respiration, where most of the cell’s adenosine triphosphate (ATP) is regenerated^1–3^. One key feature of their bioenergetic function is the organization of their inner membrane (IM)^4,5^. The folds of the IM, known as cristae, scaffold the five large membrane-embedded enzymes responsible for oxidative phosphorylation^6^. Cristae concentrate respira-tory complexes (complexes I to IV) and ATP synthases (also known as complex V; together hereafter referred to as Complexes (C) I to V) into confined domains, presumably to optimize proton flux and energy conversion^7,8^. Across species and tissues, cristae can adopt strikingly different morphologies^9^. One key determinant of cristae architecture is the supramolecular organization of the respiratory chain itself. Most respiratory complexes associate into higher order supercomplexes, often termed “respirasomes”, whose stoichiometry varies between species, as shown natively^8^ and *ex vivo*^10–12^. Likewise, ATP synthases can dimerize and oligomerize to form rows along the highly curved edges of lamellar cristae, imposing positive curvature and defining their characteristic shapes^13–15^. Together, supercomplex assembly and ATP synthase oligomerization provide a structural basis for sculpting the IM’s three-dimensional topology.

While we recently characterized the native organization of respiratory complexes in green alga^8^, the vast diversity of mitochondrial membrane architecture suggests significant structural variation across eukaryotic lineages. Leveraging environmental data from the TREC expedition^16^ as well as species that were obtained from culture collections, we surveyed species across the protist clades Telonemia, Stramenopila, Alveolata, Rhizaria (TSAR), and Haptista. We combined cryo-focused ion beam (cryo-FIB) milling with *in situ* cryo-electron tomography (cryo-ET) to reveal that these clades share a characteristic tubular cristae architecture (Fig. 1a-d and Supplementary Fig. 1). This morphology sometime serves as a structural hallmark for eukaryote classification^9,17,18^, distinguishing these lineages from the lamellar cristae prevalent in Opisthokonta and Viridiplantae. To investigate the molecular basis of this tubular architecture, we focused on diatoms, secondary endosymbiont algae within the Stramenopile clade^19^. Diatoms are among the most ecologically successful groups of phytoplankton, playing a pivotal role in global carbon fixation and marine food webs^20^. Furthermore, diatoms rely on an intimate energetic coupling where mitochondria actively support chloroplast function, a relationship that is fundamental to their ecological dominance^21^. Despite their ecological and evolutionary importance, little is known about how diatom mitochondria are organized. Here, we use the model diatom *Phaeodactylum tricornutum*^22–24^ to explore the structural principles shaping tubular cristae.

**Figure 1:**

Native molecular architecture of mitochondria with tubular cristae revealed by *in situ* cryo-ET. **a**–**d**, Tomogram slices, all shown at the same scale, and corresponding membrane segmentation of mitochondria across diverse lineages exhibiting tubular cristae architecture: *Schizochytrium sp*. (Stramenopiles) (**a**), *Symbiodinium microadiaticum* (Alveolata) (**b**), *Ovulinata parva* (Rhizaria) (**c**), and *Gephyrocapsa huxleyi* (Haptophyta) (**d**). More examples from different species are shown in (Supplementary Fig. 1). **e**, Tomogram slice depicting a mitochondrion within a native *Phaeodactylum tricornutum* diatom cell (Stramenopiles), showing inner boundary membrane (IBM), outer membrane (OM), and tubular cristae. Colored arrowheads indicate individual macromolecular complexes mapped in **f. f**, 3D segmentation of the tomogram in **e** with subtomogram averages (STA) mapped back into their corresponding spatial coordinates. Beige, mitochondrial membranes; purple, ATP synthase dimers; cyan, mitoribosomes; yellow, respirasomes (some part of oxphosomes); red, PDH; green, HSP60. **g**, Zoomed-in views at the IBM, showing respirasomes found at the IBM and on the cristae, as well as membrane-bound and soluble mitoribosomes and in the PDH and HSP60 in the matrix. Scale bars, 100 nm in **a-d** and 50nm in **e**.
