## Supplementary Table 1 for "Native architecture of a mitochondrial oxphosome"

### Sheet: Feuil2
		Complex I (PDB 35FC)		Complex II (PDB 35FE)		Complex III (PDB 35FD)		Complex IV (PDB 35FF)		ATP synthase (PDB 35FH)		Oxphos. (PDB 35KH)		Resp. Dimer (PDB 35FG)
	EMDB	EMD-100471		EMD-100473		EMD-100472		EMD-100474		Comp. map (EMD-100483)		Comp. map (EMD-100623)		EMD-100481
	Data collection and processing
	Magnification	64,000x		64,000x		64,000x		64,000x		64,000x		64,000x		64,000x
	Voltage (kV)	300		300		300		300		300		300		300
	Electron exposure (e–/Å2)	~100		~100		~100		~100		~100		~100		~100
	Defocus range (μm)	-2.0 to -4.0		-2.0 to -4.0		-2.0 to -4.0		-2.0 to -4.0		-2.0 to -4.0		-2.0 to -4.0		-2.0 to -4.0
	Pixel size (Å)	1.92		3.84 (bin2)		1.92		1.92		1.92		3.84 (bin2)		3.84 (bin2)
	Symmetry imposed	C1		C1		C1		C1		C1		C1		C1
	Initial particle images (no.)	27639		27311		27639		27311		–		–		27639
	Final particle images (no.)	27311		19394		27311		12693		–		–		3200
	Map resolution (Å) - FSC 0.143	4.48		10.48		6.35		9.87		–		–		9.2
	Map resolution range (Å) (Min to Q3)	3.9 - 6.64		9.4 - 12.3		4.7 - 8.04		9.3 - 21		–		–		–
	Refinement
	Initial model used (PDB code)	AF3 models		AF3 models		AF3 models		AF3 models		AF3 models		AF3 models		AF3 models
	FSC model (0.143)	3.8		9.5		4.2		8.9		–		–		–
	CC Model vs. Data (mask)	0.69		0.64		0.7		0.54		–		–		–
	Map sharpening B factor (Å2)	-85		-200		-135		-150		–		–		–
	Model composition
	Non-hydrogen atoms	78268		8760		34246		14134		80412		488182		264812
	Residues: Protein	9977		1138		4286		1766		10714		62826		33046
	Ligands	FES: 2		-		HEC: 6		-		-		FES: 4		FES: 4
		FMN: 1										FMN: 2		FMN: 2
		SF4: 6										SF4: 12		SF4: 12
		NDP: 1										NDP: 2		NDP: 2
												HEC: 12		HEC: 6
	B factors (Å2)
	Protein	0.00/269.68/97.41		9.02/1146.70/584.73		0.00/329.07/43.10		84.42/1696.00/672.50		8.87/1598.20/680.38		0.00/1696.00/399.78		0.00/1696.00/247.96
	Nucleotide	-		-		-		-		-		-		-
	Ligand	62.07/118.95/92.23		-		25.39/47.40/32.30		-		-		25.39/118.95/52.88		0.00/118.95/34.99
	R.m.s. deviations
	Bond lengths (Å)	0.006		0.007		0.007		0.007		0.007		0.007		0.007
	Bond angles (°)	1.45		1.268		1.361		1.287		1.344		1.369		1.395
	Validation
	MolProbity score	1.61		1.79		1.47		1.72		1.74		1.69		1.66
	Clashscore	5.43		11.08		6.55		7.6		10.64		8.00		6.67
	Poor rotamers (%)	0.06		0.00		0.22		0		0.13		0.09		0.06
	Ramachandran plot
	Favored (%)	95.39		96.46		97.43		95.64		96.86		96.24		95.83
	Allowed (%)	4.53		3.54		2.57		4.3		3.02		3.68		4.08
	Disallowed (%)	0.08		0.00		0.00		0.06		0.12		0.08		0.09
	Supplementary table 1: Cryo-EM map and model statistics
