## Supplementary Table 2 for "Native architecture of a mitochondrial oxphosome"

### Sheet: Complex I
Mito genome used for reference: https://www.ncbi.nlm.nih.gov/nuccore/HQ840789.1 and genomic database from https://www.diatomicsbase.bio.ens.psl.eu/
CI : 51 subunits
Matrix	chain ID	Phaeo ID	Thala ID	Alternative ID	Chlamy ID	Comment	Corrected Sequence
51kDa	M	B5Y4V1	B8CBG7		A8ICJ1
75kDa-Nter	N	F1DGQ2	Q3S282		Q6UKY6	Mito. encoded
75kDa-Cter	O	F1DGQ3	Q3S282		Q6UKY6	Mito. encoded
Nad7m/ND7	Q	F1DGM8	Q3S278		Q6V9A8	Mito. encoded
Nad9m/ND9	P	F1DGM9	Q3S279		A8IHL3	Mito. encoded, gene is fused with rsp14, but rps14 is not part of the protein
PSST	R	B7GES5	B8C955		Q6V9B0		>transcript:Phatr3_J41645.t1-protein	MIASKSASWIRTGARGAALFVGPRVSTTSPSFSGFAVRSMAGTAQSQTSALNRLENVEQMMQGGGNVPTADNVEYAISRVDDLVNWARKGSLWPMTFGLACCAVEMMHAAASRYDMERFGMVFRASPRQSDVMIVAGTLTNKMAPALRKVYDQMPEPRWVVSMGSCANGGGYYHYSYSVVRGCDRIVPVDIYVPGCPPTAEALLYGLIQLQKKVKGNKGLLLRLRK*
TYKY	S	B7G4H7	B8CBQ2		Q6V9B1		>transcript:Phatr3_J14260.t1-protein	MSLSAVLHRSTLVSASKRLGSASGSARAFSTKHNDLERMEQKENILPTPWSEILDNSSRIFFLTEIARAWWLAGEVFLKPRVTINYPYEKGYLSPRFRGEHALRRYPSGEERCIACKLCEAACPAQAITIEVQEREDGARRTTRYDIDMTKCIYCGFCQEACPVDAIVEGPNFEFATETHEELLYDKEKLLSNGDKWERQIAKNLMHEHLYR*
24kDa	L	B7G964	B8C704		Q6V9B3
B17.2	V	B7FVX2	B8BWT6		Q6UP31		>transcript:Phatr3_J34392.t1-protein	MVWQAANNLRQALKYRGGWKGLLEHMYTNGDYPFKFGTYMGCDAMGNRYYENRIDYPFGQHRWVEPANIHDFDSTHIPPEWHGWMVSMNDATPSLEQEYIDKMSKHTIKGEISHAPYQSNIGHQEPYFNFNGMHNQSQIRSRGYGIGNHVVGLPPGAPDAYYTQPGSPYNEASIRKFEMQGKLDEKRAYKSEMWRQRLMTVAEKAAIEQSEKDEWTKPFEVAKTAKRLSLREQAILARGGTLSK*
B14	U	B7S480	?		Q6UKY9
B8	W	B7FUM1	B8CFB2		Q6V9A9
B13	T	B7GA70	B8CBC6		Q6UKY3
18kDa	X	B7G8A8	B8C4C5		Q6UP29
13kDa	Y	B7G589	B5YNI4		Q6UP30
39kDa	b	B7FQ48	B8CDS8		Q6V506
B14.5a	d	B7G8T7	B8BXR1		A8JHV4
SDAP1	f	B7FRC2	B8C103		Q6UKY4	Canonical bridge
SDAP3	h	B7FRC2	B8C103		-	Also found in Euglena, NDUEG12
ND-PCKL	c	B7FYE8	B8CAF5		-	Also found in Euglena, NDGUEG2 - phosphoenolpyruvate carboxykinase
ND-ACSL	a	B7G0K8	B8BS70		-	Also found in Euglena and Tetrahymena, NDUEG1 - Medium-chain acyl-CoA ligase ACSF2
ND-TERL	Z	B7G395	B8C429		-	Also found in Euglena, NDUEG3 - Enoyl-[acyl-carrier-protein] reductase
Membrane proximal	chain ID	Phaeo ID	Thala ID	Alternative ID	Chlamy ID	Comment	Corrected Sequence
Nad1m/ND1	i	F1DGP3	Q3S291		P11658	Mito. encoded
Nad2m/ND2	m	F1DGM2	Q3S2A4		P08740	Mito. encoded
Nad3m/ND3	n	F1DGM6	Q3S281		Q6V502	Mito. encoded
Nad4Lm/ND4L	o	F1DGQ1	Q3S283		Q84K56	Mito. encoded
Nad6m/ND6	p	F1DGM1	Q3S2A7		P10329	Mito. encoded
B14.7	q	B7G570	B8BRM2		Q6QAY4	sequence was changed with genomic check
B14.5b	r	?	K0R0Q8		Q6QAY2	modeled as Thala
15kDa	s	?	K0RN06		Q6TH88	modeled as Thala
NUXM	t	B5Y404	B8BVH7		Q6UP28
B16.6	e	B7G3W2	B8LD94		Q6UP32
PGIV	u	?	K0R646		Q6V504	modeled as Thala
C1-FDX/NUOP3	v	B7GAP1	B5YNH6		Q6QAY1	Bridge domain
CA	j	Phaeo geno >	?		Q6S7R7	CA domain - no good sequence on Uniprot	MSSLVARASNGLAGMMRKVGSAFDSMGKGLEITKYTEKLVPSTRFVAVDGMVPKISDKGAFVAPSAAVIGDVTIGKASSIWYGATVRGDVNTITIGDYTNIGDRAVVHVARIQGDFATSIGNNVTIGAGALIHAATLKDNCVVGESAQVLDGATVESNVIIAPAAIVTPGTMVPSGELWAGSPAKMIRVLTEDEIAAIPKQASETAALASMHAIEHSKSYEQVMEEEQVAENELYREVPVPKQTENPLGDVLGQGMPGRIFRSTLSHPEDIYKGQQPK
CA-Like	k	B7GE24	B8BQV4		A8JFK6	CA domain	MAKQSVSKAVTAYLGRALRETGAALKHRGEMEIFSRHRPKMTFLGKVPFVTNDTFIAPSASVIGDVTNWDQSSVWYKAVVRADSEHSITIGFCSSVGEGTVVNTLSSTGQLETGLPPDTYIGHYVTVGAGCVLKSCRVDDLVVVGDKCTILEGSLVENHVILKPGTVVMPYQRIPSGQMWAGNPAAFVSELTPDEKEDIQQQALKIFTSTKEHILEFLPYGRTFVHLEELEKQAGLEVKQG
SDAP2	f	B7FRC2	B8C103		Q6UKY4	Bridge domain
MWFE	w	?	?		Q6QIV4	protein present but couldn't find a sequence. modeled as polyAla
P1	y	?	?		Q6QAY0	protein present but couldn't find a sequence. modeled as polyAla / named SGDH in human
B9	x	?	?		A8IVG9	protein present but couldn't find a sequence. modeled as polyAla
Membrane distal	chain ID	Phaeo ID	Thala ID	Alternative ID	Chlamy ID	Comment	Corrected Sequence
Nad4m/ND4	D	F1DGM3	Q3S2A3		P20113	Mito. encoded
Nad5m/ND5	E	F1DGQ5	Q3S274		P08739	Mito. encoded
AGGG	A	B7FUA5	B8CAN1		A8J815
B18	F	?	B8C5Z0		Q6UKY7	modeled as Thala
B22	G	B7FV90	B5YP97		Q6UKY8		>transcript:Phatr3_J11305.t1-protein	MTLVRPQPLNDIFLAAANQTRQKARSLTHNQKVAHLYRHSLRVLLSWAVDRDIFNEAATELRARFDAQRGVSAAAASRLLKEGDDELFSFTHPDPYKCVYMPGGSKFMRNPPLPMEVCFPDGNLPADAPRYTVNPDMSLCTPETGRNAVGTVLVDFYKKNME*
SDAP2	H	B7FRC2	B8C103		Q6UKY4
KFYI	I	Phaeo geno >	B8LDE7		A8J6N0		>transcript:Phatr3_EG00560.t1-protein	MGGGGWYYVPKVWSPSGGWWPAPVAWKRNTGIASAAILIIAMGIFQVSAAKERRPIPPFRHIPSQRWCKHAVEDDPSLAK*
ASHI	J	B7GCP1	B8BWZ0		A8JCW1
B15	K	Phaeo geno >	K0THU0		Q6QIV9		>transcript:Phatr3_EG00225.t1-protein	MWVSSTFARTSRTAVTRSTQRGMAGAFPARMAVKKNKFIEEWNGKREITNLDFELDAAGLSTFFVFVVFIPYGMYTWSRAELLGRGDRRYQKLV*
ESSS	B	B7FXQ6	B8BS26		A8J843
PDSW	C	B7FYP7	B8LC69		Q6V505
B12	z	?	?		Q6QIV8	protein present but couldn't find a sequence. modeled as polyAla
CII : 4 subunits
Name	chain ID	Phaeo ID	Thala ID	Other ID	Chlamy	Comment	Corrected Sequence
SDH1	1	B5Y5N6	B8CCT7		A8HP06
SDH2	2	B7GA40	B8BYI4		A8HX04
SDH3	3	B5Y4R0	B8CCG5		A8HPU2
SDH4	4	B7G228	B8C3G4		A0A1Q2XCW7
CIII : 10 subunits
Name	chain ID	Phaeo ID	Thala ID	Other ID	Chlamy	Comment	Corrected Sequence
CytB	A	ADY18532.1	Q3S277		P23662	Mito. encoded, N-ter extension not accounted for	MNTNNQKLNTLGNQSLSSFVSINIFRNILTISSKIKQKLPLNANRLNKNSVLALMDSHIIHYPTPINLTYAWSFGSLAGICLVIQIISGVFLSMHYTPHIDLAFSSVEYIMRDVKNGWLIRYIHANGASMFFIVVYAHICRGLYYGSYMEPRQFLWCSGVMLLVLMMATAFTGYVLPWGQMSFWGATVITSMVTAIPIAGQPIVEWLWGGFTVGNPTLKRFYSIHFLLPFLIAGVSLLHLTLLHQIGSNNPIGSDTGVDNVSFYPYFLSKDLFAFSFFLIFFSTFVFYFPNTLNHPDNYVPADPLQTPAHVVPEWYFLPYYAILRSIPHKTGGIAAMGAAIGVLFLIPFINTSYVRNTTYRPIFKFFFWLFIADFAILTWVGQKPVRNAFIETGQIATL…
Rieske	B	B7FYB7	B8BX01		Q8HEB4
CytC1	C	B7FVX0	B8LDW8		Q9FQ96
QCR6	I	?	B8CBP1		A8J8N9	modeled as Thala
QCR7	D	B7G063	B8BYS9		A8HX89
QCR8	J	?	K0SGS2		A8J7I9	modeled as Thala
QCR9	E	B7FYC4	B8BX68		A8JC51
QCR10	H	B7GA54	?		A8J4K5
MPP-Alpha	G	B7G916	B8BWG1		A8IKI9
MPP-Beta	F	B7G150	B8C4C1		A8J5P7
CIV : 11 subunits - maybe more
Name	chain ID	Phaeo ID	Thala ID	Other ID	Chlamy	Comment	Corrected Sequence
COX1	A	F1DGN0	Q3S276		P08681	Mito. encoded
COX2	B	F1DGM7	Q3S2A6		Q9AU05 + Q9AU02	Mito. encoded
COX3	C	F1DGM5	Q3S2A5		Q9FV97	Mito. encoded
COX4	D	?	B8LD93		Q8LK22	modeled as Thala
COX5B	E	B7G0C7	B8C827		A8HRZ4
COX6A	F	B7G1T6	B8BXS5		A0A2K3D591
COX6B	G	B7FUS0	B8BSI6		A8IN92		>transcript:Phatr3_J11016.t1-protein	MSAPKIRATRAQQGGSGAVEYDQNVRTTPRDERFPSSNQALHCWNRYNEWLLCVKQSGDEDNCKPMRQFAESICPGIWLESFDEQRDDGSFSGIGNKFDEKGH*
CoxIn*	H	?	B8BX68	A0A6T6FZ76 (C. australis)	A8JEU7	modeled as C. australis
COX5c	K	?	?	P07255 (yeast)	A8J7H8	Presence infered based on structural conservation. Named Cox9 in Yeast
COX7a	I	B7GBE6			A0A2K3D1M1
COX7c	J	?	?	P04039 (yeast)	A8IU42	Presence infered based on structural conservation. Named Cox8 in Yeast
CV : 14 subunits
Name	chain ID	Phaeo ID	Thala ID	Other ID	Chlamy	Comment	Corrected Sequence
ATP α (F1 head)	S T U	B7G531	B8C6C6	B7G532 (Phaeo)	Q96550	3 times
ATP β (F1 head)	V W Y	B7FS46	B5YP88		P38482	3 times
OSCP (F1 head)	D	B7FUM8	B8C8L2		A8J3U9
ATP γ (F1 stator)	B	B7FTE2	B8C1R6		A8JDV9
ATP ε (F1 stator)	C	B7G8W9	?		A8ICT4
ATP δ (F1 stator)	A	?	K0R241		A8J9X1	modeled as Thala
ATP b (Lat. Stalk)	F	B5Y4I1	B8CCH4			Important for dimerisation
ATP d (Lat. Stalk)	G	B7G9C2	K0RNN6			Phaeo sequence was shortened
ATP 6.8PL (F0 - Lat. Stalk)	Z	B7G7I0	B8LCU9
ATP a/6 (F0)	H	F1DGN2	Q3S2A8		Q8H2C1	Mito. encoded
ATP 8 (F0 - Lat Stalk)	I	F1DGN8	Q3S296			Mito. encoded
ATP c/9 (F0)	J-R	F1DGQ0	Q3S284		A8JFE2	Mito. encoded, modeled 9 times
ATP f (F0)	X					Important for dimerisation and tetramerisation, modeled as alanine
ATP i (F0)	0					Single helix, modeled as alanine
Supplementary table 2: OXPHOS complexes protein composition
