## Supplementary Table 3 for "Native architecture of a mitochondrial oxphosome"

### Sheet: Feuil1
Organism	ND-PCKL	ND-ACSL	ND-TERL
Phaeodactylum tricornutum	B7FYE8	B7G0K8	B7G395
Thalassiosira pseudonana	B8CAF5	B8BS70	B8C429
Chaetoceros tenuissimus	A0AAD3CR26	A0AAD3H6K8	A0AAD3CU52
Cyclotella cryptica	A0ABD3PIB5	A0ABD3Q509	A0ABD3QYG4
Ectocarpus siliculosus	D7FYY3	D7G2J8	D8LGS4
Phytophthora infestans	A0A833WNN3	D0N558	D0N2I3
Tetrahymena thermophila	I7LTP1	Q24HK5	I7MDT1
Symbiodinium microadriaticum	A0A1Q9CBJ7	A0A1Q9CKW1	A0A1Q9E4H1
Polarella glacialis	A0A813F7B9	A0A813DTR8	A0A813KR92
Prorocentrum cordatum	A0ABN9U277	A0ABN9U023	A0ABN9SVL0
Plasmodiophora brassicae	A0A0G4J2P4	A0A0G4IQK9	A0A0G4IV64
Emiliania huxleyi	A0A0D3IVK2	A0A0D3J1T7	A0A0D3JQF9
Euglena gracilis	8J9J_E2 : NDUEG2	8J9J_E1 : NDUEG1	8J9J_E3 : NDUEG3; 8J9J_E5 : NDUEG5
Trypanosoma brucei	Q384X3	Q584V5	Q38EM5; Q57TX8
Chlamydomonas reinhardtii	A8J0N7	A0A2K3DZZ3	A0A2K3E708
Arabidopsis thaliana	Q9T074	Q9SMT7	Q8LCU7
Homo sapiens	No retained hit*	Q96CM8	Q9BV79
Yarrowia lipolytica	Q6CBN4	Q6CCH6	Q6CBE4
Active enzyme comparator	E. coli P22259, PDB 1AQ2	M. tuberculosis P9WQ37, PDB 3R44	C. tropicalis Q8WZM3, PDB 4WAS
*No retained ATP-dependent PEPCK-family hit in the screened dataset; this does not imply absence of other PEPCK families.
Supplementary table 3: UNIPROT IDs used for additional matrix arm domain analysis
